# The Velvet transcription factor PnVeA regulates necrotrophic effectors and secondary metabolism in the wheat pathogen *Parastagonospora nodorum*

**DOI:** 10.1101/2023.11.13.566949

**Authors:** Shota Morikawa, Callum Verdonk, Evan John, Leon Lenzo, Nicolau Sbaraini, Chala Turo, Hang Li, David Jiang, Yit-Heng Chooi, Kar-Chun Tan

**Author notes:** Corresponding author: K.-C. Tan.

## Abstract

The fungus *Parastagonospora nodorum* causes septoria nodorum blotch on wheat. The role of the fungal Velvet-family transcription factor VeA in *P. nodorum* development and virulence was investigated here. Deletion of the *P. nodorum VeA* ortholog, *PnVeA*, resulted in growth abnormalities including pigmentation, abolished asexual sporulation and highly reduced virulence on wheat. Comparative RNA-Seq and RT-PCR analyses revealed that the deletion of *PnVeA* also decoupled the expression of major necrotrophic effector genes. In addition, the deletion of *PnVeA* resulted in an up-regulation of four predicted secondary metabolite (SM) gene clusters. Using liquid-chromatography mass-spectrometry, it was observed that one of the SM gene clusters led to an accumulation of the mycotoxin alternariol. PnVeA is essential for asexual sporulation, full virulence, secondary metabolism and necrotrophic effector regulation.
