## Supplementary data S2 for "The Velvet transcription factor PnVeA regulates necrotrophic effectors and secondary metabolism in the wheat pathogen *Parastagonospora nodorum*"

Locus Tag	protein_id	baseMean	log2FoldChange	lfcSE	stat	pvalue	padj	width	diffExp	GOIDs_list	Function (UniProt)
JI435_032610	QRC95587.1	1353.177702	5.847329241	0.636139094	9.191903624	3.86E-20	1.39E-18	1968	1	GO:0055085|GO:0022857|GO:0016020	Major facilitator superfamily (MFS) profile domain-containing protein
JI435_071880	QRD00316.1	18042.17431	5.470616705	0.257823298	21.2184731	6.45E-100	5.48E-97	4999	1	GO:0055085|GO:0005524|GO:0016887|GO:0042626|GO:0016020	ABC transporter domain-containing protein
JI435_142450	QRD02962.1	29438.4019	5.452107118	0.53513933	10.18820111	2.24E-24	1.03E-22	4603	1	GO:0055085|GO:0005524|GO:0016887|GO:0042626|GO:0016020	ABC transporter domain-containing protein
JI435_110720	QRD05159.1	105423.4143	5.264563491	0.583567516	9.021344319	1.86E-19	6.36E-18	1753	1	GO:0055085|GO:0022857	Major facilitator superfamily (MFS) profile domain-containing protein
JI435_128440	QRD04107.1	838.6870523	5.068564406	0.495941222	10.22009098	1.61E-24	7.55E-23	1985	1	GO:0055085|GO:0022857|GO:0016020	Uncharacterized protein
JI435_112140	QRD05318.1	15.45749519	4.986558889	1.146016783	4.351209302	1.35E-05	7.79E-05	1830	1	GO:0055085|GO:0022857	Major facilitator superfamily (MFS) profile domain-containing protein
JI435_147260	QRD06163.1	1879.615792	4.513677438	0.435389427	10.36698908	3.50E-25	1.75E-23	1718	1	GO:0055085|GO:0022857	Major facilitator superfamily (MFS) profile domain-containing protein
JI435_130050	QRD04277.1	66860.67536	4.279805216	0.357130274	11.98387684	4.32E-33	3.60E-31	1621	1	GO:0015706|GO:0015707|GO:0055085|GO:0015112|GO:0015113|GO:0022857|GO:0016020	Nitrate/nitrite transporter
JI435_010940	QRC91595.1	24242.84042	4.145159876	0.312663686	13.25756737	4.08E-40	5.03E-38	1546	1	GO:0055085|GO:0022857	Major facilitator superfamily (MFS) profile domain-containing protein
JI435_306820	QRC90491.1	1099.221535	4.105637415	0.459272495	8.93943673	3.91E-19	1.28E-17	1781	1	GO:0055085|GO:0022857	Major facilitator superfamily (MFS) profile domain-containing protein
JI435_125260	QRD07339.1	80.17302806	4.010894056	0.652048519	6.151220251	7.69E-10	9.25E-09	1904	1	GO:0055085|GO:0022857	Major facilitator superfamily (MFS) profile domain-containing protein
JI435_067890	QRC99853.1	8549.454503	3.971722275	0.600738334	6.61140142	3.81E-11	5.45E-10	2454	1	GO:0006821|GO:0055085|GO:0005247|GO:0016020	Chloride channel protein
JI435_054040	QRD02453.1	3001.990392	3.971587241	0.514191556	7.723944881	1.13E-14	2.44E-13	2200	1	GO:0055085|GO:0022857|GO:0016020	Urea active transporter
JI435_148310	QRC94665.1	3093.943934	3.941522892	0.798692626	4.934968427	8.02E-07	5.98E-06	1167	1	GO:0055085|GO:0071423|GO:0015140|GO:0016020	C4-dicarboxylate transporter/malic acid transport protein
JI435_142110	QRD03003.1	7730.835603	3.905180143	1.385788789	2.818019725	0.004832084	0.014382472	1742	1	GO:0055085|GO:0022857|GO:0016020	Major facilitator superfamily (MFS) profile domain-containing protein
JI435_062890	QRC98932.1	10328.3718	3.87850249	0.752370145	5.155045713	2.54E-07	2.06E-06	5044	1	GO:0055085|GO:0005524|GO:0016887|GO:0042626|GO:0016020	ABC transporter domain-containing protein
JI435_004580	QRC90945.1	5414.614975	3.812353613	0.452917641	8.417321973	3.85E-17	1.06E-15	2015	1	GO:0055085|GO:0022857|GO:0016020	Major facilitator superfamily (MFS) profile domain-containing protein
JI435_014580	QRC96550.1	8434.847798	3.770946825	0.95269857	3.958174121	7.55E-05	0.000367279	1025	1	GO:0055085|GO:0015267|GO:0016020	Aquaporin
JI435_059440	QRD05664.1	244.6990088	3.751422589	0.247420032	15.16216191	6.30E-52	1.26E-49	1796	1	GO:0055085|GO:0022857|GO:0016020	Major facilitator superfamily (MFS) profile domain-containing protein
JI435_026310	QRC94888.1	36720.19145	3.732041355	0.624117696	5.979707642	2.24E-09	2.53E-08	2391	1	GO:0055085|GO:0022857|GO:0016020	Urea active transporter
JI435_048970	QRD01924.1	971.4024141	3.710902673	0.634000701	5.853152317	4.82E-09	5.20E-08	2279	1	GO:0055085|GO:0022857	Major facilitator superfamily (MFS) profile domain-containing protein
JI435_159020	QRC95750.1	40.3009086	3.46174098	0.483072351	7.166092145	7.72E-13	1.36E-11	1960	1	GO:0055085|GO:0022857	Major facilitator superfamily (MFS) profile domain-containing protein
JI435_136470	QRD06746.1	5624.547064	3.397458998	0.324447853	10.47151018	1.17E-25	6.04E-24	1991	1	GO:0055085|GO:0022857|GO:0016020	Purine permease
JI435_060020	QRD05727.1	17283.93713	3.184438862	0.300119277	10.61057755	2.66E-26	1.44E-24	4733	1	GO:0055085|GO:0005524|GO:0016887|GO:0042626|GO:0016020	Uncharacterized protein
JI435_151000	QRC99568.1	5850.812577	3.093746746	0.22068557	14.01879946	1.20E-44	1.80E-42	1763	1	GO:0055085|GO:0022857	Major facilitator superfamily (MFS) profile domain-containing protein
JI435_061830	QRC98818.1	390.8736679	3.090892309	0.580762421	5.322128631	1.03E-07	8.91E-07	1613	1	GO:0055085|GO:0022857	Major facilitator superfamily (MFS) profile domain-containing protein
JI435_085910	QRC97635.1	2237.23178	3.072777996	0.327010397	9.39657585	5.64E-21	2.13E-19	1827	1	GO:0055085|GO:0022857|GO:0016020	Major facilitator superfamily (MFS) profile domain-containing protein
JI435_300530	QRC91358.1	13607.2384	3.071787106	0.523709559	5.865440208	4.48E-09	4.87E-08	1754	1	GO:0055085|GO:0022857	Major facilitator superfamily (MFS) profile domain-containing protein
JI435_151030	QRC99565.1	1763.109748	3.066777043	0.299191629	10.25021004	1.18E-24	5.59E-23	1644	1	GO:0055085|GO:0022857	Major facilitator superfamily (MFS) profile domain-containing protein
JI435_433770	QRC96491.1	610.6424693	2.922905702	0.678770819	4.306174661	1.66E-05	9.33E-05	1500	1	GO:0055085|GO:0022857|GO:0016020	Uncharacterized protein
JI435_139690	QRC97157.1	369.1833913	2.851622446	0.360979775	7.899673741	2.80E-15	6.45E-14	1358	1	GO:0055085|GO:0022857	Major facilitator superfamily (MFS) profile domain-containing protein
JI435_113760	QRD02627.1	3588.211132	2.776801675	0.497721186	5.579030491	2.42E-08	2.33E-07	1794	1	GO:0006865|GO:0055085|GO:0022857|GO:0016020	Choline transport protein
JI435_077300	QRC94490.1	8035.930866	2.776332492	0.354884866	7.823192139	5.15E-15	1.16E-13	1637	1	GO:0055085|GO:0022857|GO:0016020	Major facilitator superfamily (MFS) profile domain-containing protein
JI435_011310	QRC96165.1	3425.881698	2.758366379	0.327199631	8.430224592	3.45E-17	9.59E-16	1856	1	GO:0055085|GO:0022857	Major facilitator superfamily (MFS) profile domain-containing protein
JI435_128670	QRD04131.1	1702.260494	2.739661683	0.995820405	2.751160419	0.005938455	0.017155889	1818	1	GO:0055085|GO:0022857	Major facilitator superfamily (MFS) profile domain-containing protein
JI435_110390	QRD05123.1	2683.584183	2.709340149	0.551198053	4.915365967	8.86E-07	6.57E-06	1852	1	GO:0055085|GO:0022857|GO:0016020	Uracil permease
JI435_102400	QRD03456.1	4450.2632	2.668352927	0.712941105	3.742739628	0.000182025	0.000802362	2304	1	GO:0006865|GO:0055085|GO:0016020	Amino acid permease/ SLC12A domain-containing protein
JI435_054770	QRC95825.1	411.8855276	2.644133599	0.362195754	7.300288776	2.87E-13	5.31E-12	1749	1	GO:0055085|GO:0022857	Major facilitator superfamily (MFS) profile domain-containing protein
JI435_150940	QRC99573.1	5554.501039	2.5955663	0.512164955	5.067832683	4.02E-07	3.18E-06	3891	1	GO:0055085|GO:0005524|GO:0016887|GO:0042626|GO:0016020	Uncharacterized protein
JI435_140940	QRC97009.1	7015.051141	2.563682442	0.215375227	11.9033302	1.14E-32	9.25E-31	1764	1	GO:0055085|GO:0022857|GO:0016020	Choline transport protein
JI435_038650	QRC93658.1	108.1263977	2.521399544	0.605661129	4.163053269	3.14E-05	0.000166934	1849	1	GO:0055085|GO:0022857	Major facilitator superfamily (MFS) profile domain-containing protein
JI435_085440	QRC97684.1	3184.878931	2.456803691	0.799557263	3.072705114	0.00212128	0.007036178	1688	1	GO:0055085|GO:0022857|GO:0016020	Amino acid transporter
JI435_109990	QRD05078.1	22.22463175	2.433061496	0.715237636	3.401752612	0.000669552	0.002551861	1568	1	GO:0055085|GO:0022857	Major facilitator superfamily (MFS) profile domain-containing protein
JI435_152710	QRC97941.1	428.6176661	2.38111038	0.315505072	7.546979728	4.45E-14	9.15E-13	1691	1	GO:0055085|GO:0022857	Major facilitator superfamily (MFS) profile domain-containing protein
JI435_141780	QRD03042.1	3931.918452	2.345265332	0.874692298	2.681246122	0.007334855	0.02050239	1564	1	GO:0055085|GO:0015267|GO:0016020	Aquaporin
JI435_021710	QRC92004.1	14756.90783	2.292849146	0.410098517	5.590971565	2.26E-08	2.19E-07	1764	1	GO:0055085|GO:0022857	Major facilitator superfamily (MFS) profile domain-containing protein
JI435_025090	QRC92394.1	7337.915191	2.219174363	0.561300061	3.953632858	7.70E-05	0.000373683	1863	1	GO:0055085|GO:0022857	Major facilitator superfamily (MFS) profile domain-containing protein
JI435_130290	QRD04303.1	15005.74143	2.214418566	0.726853316	3.046582464	0.00231459	0.007587108	2265	1	GO:0055085|GO:0022857	Major facilitator superfamily (MFS) profile domain-containing protein
JI435_121690	QRD01524.1	11014.43479	2.205619722	0.28726113	7.678100142	1.61E-14	3.45E-13	1620	1	GO:0055085|GO:0022857	Major facilitator superfamily (MFS) profile domain-containing protein
JI435_066280	QRC99299.1	340.2242004	2.18218755	0.372811557	5.853325918	4.82E-09	5.20E-08	2079	1	GO:0055085|GO:0022857|GO:0016020	Allantoin permease
JI435_038720	QRC93664.1	640.4228302	2.108165043	0.281443264	7.490550726	6.86E-14	1.38E-12	1626	1	GO:0055085|GO:0022857	Major facilitator superfamily (MFS) profile domain-containing protein
JI435_004750	QRC90965.1	21.46934809	2.106438038	0.516265205	4.080147214	4.50E-05	0.000232078	1087	1	GO:0055085|GO:0022857|GO:0016020	Amino acid transporter
JI435_035420	QRC93302.1	7334.242128	2.073727515	0.456577513	4.541895859	5.58E-06	3.48E-05	1764	1	GO:0055085|GO:0022857|GO:0016020	Uncharacterized protein
JI435_055200	QRC95877.1	1106.662871	2.069817623	0.156879332	13.19369227	9.54E-40	1.13E-37	1698	1	GO:0055085|GO:0005524|GO:0016887|GO:0042626|GO:0016020	ABC transmembrane type-1 domain-containing protein
JI435_077650	QRC94532.1	11833.20772	2.049008299	0.474831978	4.315228107	1.59E-05	9.01E-05	1769	1	GO:0055085|GO:0022857|GO:0016020	Choline transport protein
JI435_043790	QRC98299.1	9259.002597	2.040691388	0.144452797	14.12704655	2.59E-45	4.00E-43	1853	1	GO:0055085|GO:0022857|GO:0016020	Amino acid permease/ SLC12A domain-containing protein
JI435_102430	QRD03459.1	480.4563587	2.038110874	0.365386157	5.577964127	2.43E-08	2.34E-07	1640	1	GO:0055085|GO:0022857	Major facilitator superfamily (MFS) profile domain-containing protein
JI435_127860	QRD06800.1	360.2029142	2.028019313	0.428339736	4.73460467	2.19E-06	1.50E-05	1977	1	GO:0055085|GO:0022857	Major facilitator superfamily (MFS) profile domain-containing protein
JI435_121260	QRD01467.1	2813.189757	2.006635371	0.389507356	5.151726503	2.58E-07	2.09E-06	1761	1	GO:0055085|GO:0022857	Major facilitator superfamily (MFS) profile domain-containing protein
JI435_109530	QRD05031.1	2989.039813	1.996724854	0.449855416	4.438592452	9.05E-06	5.41E-05	1828	1	GO:0055085|GO:0022857	Major facilitator superfamily (MFS) profile domain-containing protein
JI435_034400	QRC93192.1	6627.992017	1.994251141	0.577785651	3.451541483	0.000557394	0.002169614	3143	1	GO:0055085|GO:0016020	Sodium/calcium exchanger membrane region domain-containing protein
JI435_022830	QRC92116.1	4610.489267	1.982506366	0.34615541	5.727214735	1.02E-08	1.04E-07	1592	1	GO:0055085|GO:0022857	Major facilitator superfamily (MFS) profile domain-containing protein
JI435_000830	QRC90564.1	2456.403006	1.979064293	0.263712261	7.504635118	6.16E-14	1.24E-12	1962	1	GO:0055085|GO:0022857|GO:0016020	Major facilitator superfamily (MFS) profile domain-containing protein
JI435_099230	QRD03155.1	1099.813245	1.946599713	0.774242485	2.514199041	0.011930308	0.030843238	1869	1	GO:0055085|GO:0022857	Major facilitator superfamily (MFS) profile domain-containing protein
JI435_307760	QRD06260.1	2569.358415	1.946305048	0.274552001	7.089021536	1.35E-12	2.29E-11	1659	1	GO:0055085|GO:0022857	Major facilitator superfamily (MFS) profile domain-containing protein
JI435_110870	QRD05174.1	8755.431603	1.937101766	0.598576764	3.236179356	0.001211412	0.004328	1842	1	GO:0055085|GO:0022857	Major facilitator superfamily (MFS) profile domain-containing protein
JI435_143720	QRC99462.1	206.0839976	1.904556316	0.416092594	4.577241569	4.71E-06	3.00E-05	1772	1	GO:0055085|GO:0022857	Major facilitator superfamily (MFS) profile domain-containing protein
JI435_139610	QRC97162.1	3604.595693	1.892960015	0.255101097	7.420430706	1.17E-13	2.28E-12	1569	1	GO:0055085|GO:0022857	Major facilitator superfamily (MFS) profile domain-containing protein
JI435_097660	QRC90364.1	1829.885255	1.873244458	0.478716366	3.913057068	9.11E-05	0.000434494	1645	1	GO:0055085|GO:0022857|GO:0016020	Major facilitator superfamily (MFS) profile domain-containing protein
JI435_090870	QRD00529.1	1086.449468	1.850762728	0.419825937	4.40840493	1.04E-05	6.14E-05	4848	1	GO:0055085|GO:0005524|GO:0016887|GO:0042626|GO:0016020	P-loop containing nucleoside triphosphate hydrolase protein
JI435_129580	QRD04225.1	58.88127961	1.839680999	0.501239029	3.670266863	0.000242297	0.001038673	1611	1	GO:0055085|GO:0022857	Major facilitator superfamily (MFS) profile domain-containing protein
JI435_024100	QRC92270.1	900.0611778	1.823955657	0.406846448	4.483154926	7.35E-06	4.48E-05	1623	1	GO:0055085|GO:0022857	Major facilitator superfamily (MFS) profile domain-containing protein
JI435_301310	QRC91809.1	11441.97507	1.818866298	0.725248486	2.507921539	0.012144363	0.031298676	1823	1	GO:0055085|GO:0016020	P-loop containing nucleoside triphosphate hydrolase protein
JI435_101490	QRD03367.1	1010.417083	1.813870791	0.37908031	4.784924841	1.71E-06	1.20E-05	1880	1	GO:0055085|GO:0022857|GO:0016020	Major facilitator superfamily (MFS) profile domain-containing protein
JI435_112820	QRD02527.1	47.66059879	1.802922262	0.659544898	2.733585338	0.006264889	0.017957306	1940	1	GO:0055085|GO:0022857	Major facilitator superfamily (MFS) profile domain-containing protein
JI435_136820	QRD06782.1	451.7569012	1.801824291	0.703318873	2.561888158	0.010410484	0.027526947	1993	1	GO:0055085|GO:0022857	Major facilitator superfamily (MFS) profile domain-containing protein
JI435_016220	QRC96730.1	3564.005175	1.766998991	0.207658851	8.509143628	1.75E-17	5.03E-16	1683	1	GO:0055085|GO:0022857|GO:0016020	Uncharacterized protein
JI435_000190	QRC90506.1	54480.50067	1.71480898	0.391302624	4.382308924	1.17E-05	6.83E-05	1910	1	GO:0006865|GO:0055085|GO:0016020	Amino acid permease/ SLC12A domain-containing protein
JI435_124430	QRD07248.1	375.6494868	1.704054026	0.305188634	5.583609074	2.36E-08	2.27E-07	1815	1	GO:0055085|GO:0022857	Major facilitator superfamily (MFS) profile domain-containing protein
JI435_041840	QRC98073.1	451.9485919	1.692799324	0.208710513	8.110752527	5.03E-16	1.24E-14	1603	1	GO:0055085|GO:0022857	Major facilitator superfamily (MFS) profile domain-containing protein
JI435_029950	QRC95291.1	23708.44717	1.671830999	0.494935806	3.377874422	0.000730484	0.002756294	1630	1	GO:0030001|GO:0055085|GO:0046873|GO:0016020	Zip-domain-containing protein
JI435_151610	QRC97817.1	1339.974039	1.65695883	0.201756073	8.212683777	2.16E-16	5.54E-15	1774	1	GO:0055085|GO:0022857|GO:0016020	Major facilitator superfamily (MFS) profile domain-containing protein
JI435_125190	QRD07332.1	489.8413457	1.655413883	0.662224568	2.499777211	0.012427143	0.031906901	1829	1	GO:0055085|GO:0022857|GO:0016020	Major facilitator superfamily (MFS) profile domain-containing protein
JI435_001390	QRC90615.1	17472.99775	1.649387573	0.509965707	3.234310756	0.001219367	0.004353675	1894	1	GO:0055085|GO:0022857|GO:0016020	Uracil permease
JI435_128260	QRD04087.1	6431.537236	1.640763431	0.320473966	5.119802563	3.06E-07	2.46E-06	1765	1	GO:0055085|GO:0022857|GO:0016020	Amino acid permease/ SLC12A domain-containing protein
JI435_108110	QRD04899.1	8943.114867	1.625794178	0.524476594	3.099841247	0.001936244	0.006511558	1970	1	GO:0055085|GO:0022857	Major facilitator superfamily (MFS) profile domain-containing protein
JI435_142810	QRD02921.1	8578.286682	1.608811415	0.165862504	9.699669179	3.02E-22	1.25E-20	2489	1	GO:0008272|GO:0055085|GO:0008271|GO:0015116|GO:0016020	STAS domain-containing protein
JI435_004410	QRC90926.1	4529.258962	1.606043815	0.383000417	4.193321318	2.75E-05	0.000147848	1748	1	GO:0055085|GO:0022857	Major facilitator superfamily (MFS) profile domain-containing protein
JI435_002350	QRC90717.1	1322.034089	1.593081787	0.380793128	4.183588593	2.87E-05	0.000153693	2079	1	GO:0006817|GO:0055085|GO:0005315|GO:0022857|GO:0016020	Major facilitator superfamily (MFS) profile domain-containing protein
JI435_090800	QRD00522.1	1208.022332	1.588146475	0.384470685	4.130734892	3.62E-05	0.000189915	1900	1	GO:0055085|GO:0022857	Major facilitator superfamily (MFS) profile domain-containing protein
JI435_097510	QRC90350.1	420.9640086	1.58771638	0.475012699	3.342471439	0.000830359	0.003089277	1654	1	GO:0055085|GO:0022857|GO:0016020	Purine-cytosine permease
JI435_005650	QRC91063.1	911.5749152	1.572505619	0.272431068	5.772122946	7.83E-09	8.17E-08	1914	1	GO:0055085|GO:0022857	Major facilitator superfamily (MFS) profile domain-containing protein
JI435_027430	QRC95006.1	4710.177119	1.54185893	0.401489268	3.840349052	0.000122859	0.000566373	2536	1	GO:0006865|GO:0055085|GO:0022857|GO:0016020	Amino acid permease/ SLC12A domain-containing protein
JI435_016100	QRC96716.1	2026.889833	1.541414939	0.184944126	8.334489821	7.78E-17	2.07E-15	1614	1	GO:0006865|GO:0055085|GO:0016020	Amino acid permease/ SLC12A domain-containing protein
JI435_011900	QRC96236.1	28.66209601	1.538640118	0.462885605	3.324018074	0.000887304	0.003275245	1707	1	GO:0055085|GO:0022857	Major facilitator superfamily (MFS) profile domain-containing protein
JI435_037740	QRC93558.1	5537.977231	1.51112835	0.2644686	5.713828969	1.10E-08	1.12E-07	1926	1	GO:0055085|GO:0022857	Major facilitator superfamily (MFS) profile domain-containing protein
JI435_132740	QRD05843.1	591.6712404	1.501929049	0.388247178	3.86848671	0.000109513	0.000512769	2172	1	GO:0055085|GO:0022857|GO:0016020	Major facilitator superfamily (MFS) profile domain-containing protein
JI435_148810	QRC94726.1	5881.721484	1.49763066	0.321853279	4.653147124	3.27E-06	2.15E-05	1895	1	GO:0055085|GO:0022857|GO:0016020	Major facilitator superfamily (MFS) profile domain-containing protein
JI435_109970	QRD05076.1	146.8621764	1.496831557	0.566516454	2.642167841	0.008237722	0.022562523	1663	1	GO:0055085|GO:0022857	Major facilitator superfamily (MFS) profile domain-containing protein
JI435_007570	QRC91255.1	1812.322329	1.493894908	0.317266238	4.708647593	2.49E-06	1.68E-05	4365	1	GO:0055085|GO:0005524|GO:0016887|GO:0042626|GO:0016020	Uncharacterized protein
JI435_090850	QRD00526.1	306.0324356	1.486754625	0.368310334	4.03668995	5.42E-05	0.000272753	1474	1	GO:0055085|GO:0022857	Major facilitator superfamily (MFS) profile domain-containing protein
JI435_086470	QRC97580.1	1999.924416	1.476349435	0.423619408	3.485084502	0.000491982	0.001946183	1915	1	GO:0006857|GO:0055085|GO:0022857|GO:0016020	Uncharacterized protein
JI435_036960	QRC93477.1	3753.678293	1.4692541	0.528223013	2.781503387	0.005410777	0.015842918	1694	1	GO:0055085|GO:0022857	Major facilitator superfamily (MFS) profile domain-containing protein
JI435_144390	QRC99532.1	2991.250114	1.465178932	0.49598113	2.954102167	0.003135802	0.009877282	1885	1	GO:0055085|GO:0022857	Major facilitator superfamily (MFS) profile domain-containing protein
JI435_019690	QRC91767.1	4104.746558	1.463489825	0.313350071	4.67046272	3.01E-06	1.99E-05	1203	1	GO:0055085	Purine nucleoside permease
JI435_132650	QRD05832.1	57984.471	1.458267615	0.592957037	2.459314122	0.013920276	0.035008609	1731	1	GO:0055085|GO:0022857	Major facilitator superfamily (MFS) profile domain-containing protein
JI435_426230	QRC90966.1	15.21971785	1.446762597	0.542161195	2.668510049	0.00761885	0.021136405	554	1	GO:0055085|GO:0022857|GO:0016020	Amino acid permease/ SLC12A domain-containing protein
JI435_083230	QRC92622.1	7107.016644	1.441957671	0.483951188	2.979551878	0.002886703	0.009200015	3369	1	GO:0055085	OPT-domain-containing protein
JI435_079760	QRC92981.1	881.3351073	1.439272318	0.305065214	4.717916868	2.38E-06	1.61E-05	1724	1	GO:0055085|GO:0022857|GO:0016020	Major facilitator superfamily (MFS) profile domain-containing protein
JI435_002220	QRC90701.1	821.4485926	1.426989715	0.274460978	5.199244437	2.00E-07	1.65E-06	1922	1	GO:0055085|GO:0022857	Major facilitator superfamily (MFS) profile domain-containing protein
JI435_063410	QRC98990.1	3482.313068	1.419371812	0.409290926	3.467879986	0.000524582	0.002058383	1657	1	GO:0055085|GO:0022857	Major facilitator superfamily (MFS) profile domain-containing protein
JI435_061600	QRC98785.1	181.7224935	1.391704428	0.339658719	4.097361118	4.18E-05	0.000217061	2114	1	GO:0055085|GO:0022857|GO:0016020	Major facilitator superfamily (MFS) profile domain-containing protein
JI435_300280	QRC90988.1	3712.187782	1.387625866	0.493495678	2.811829828	0.004926056	0.014619983	1633	1	GO:0055085|GO:0022857|GO:0016020	Uncharacterized protein
JI435_125730	QRD07029.1	3543.091837	1.376007771	0.297657595	4.622787366	3.79E-06	2.46E-05	1801	1	GO:0055085|GO:0022857|GO:0016020	Major facilitator superfamily (MFS) profile domain-containing protein
JI435_058970	QRD05616.1	12334.27015	1.353915789	0.544117016	2.488280551	0.012836243	0.032786595	1758	1	GO:0055085|GO:0022857	Major facilitator superfamily (MFS) profile domain-containing protein
JI435_074540	QRC94182.1	8385.729982	1.331563827	0.548241339	2.428791357	0.015149248	0.037591868	1610	1	GO:0055085|GO:0022857	Major facilitator superfamily (MFS) profile domain-containing protein
JI435_086110	QRC97615.1	745.5650409	1.316245724	0.565790688	2.326382799	0.019998138	0.047498335	2124	1	GO:0055085|GO:0022857|GO:0016020	MFS-type efflux pump elcC
JI435_141000	QRD03134.1	485.0898359	1.306726395	0.333040736	3.92362331	8.72E-05	0.000417502	4245	1	GO:0055085|GO:0005524|GO:0016887|GO:0042626|GO:0016020	Uncharacterized protein
JI435_165500	QRC97973.1	1379.563482	1.293432683	0.225652828	5.731958664	9.93E-09	1.02E-07	1200	1	GO:0055085	Sugar phosphate transporter domain-containing protein
JI435_080940	QRC92852.1	630.440875	1.285365201	0.339951249	3.781028027	0.000156182	0.000702097	1787	1	GO:0055085|GO:0022857	Major facilitator superfamily (MFS) profile domain-containing protein
JI435_140000	QRC97122.1	58.03633728	1.276273421	0.433995889	2.940750024	0.003274186	0.010248631	1420	1	GO:0055085|GO:0022857	Major facilitator superfamily (MFS) profile domain-containing protein
JI435_133210	QRD05886.1	3873.959199	1.264728842	0.377121801	3.353634923	0.000797575	0.002981658	1614	1	GO:0055085|GO:0022857|GO:0016020	Major facilitator superfamily (MFS) profile domain-containing protein
JI435_029450	QRC95246.1	951.5571895	1.246646757	0.241873058	5.154136498	2.55E-07	2.07E-06	1581	1	GO:0055085|GO:0022857	Major facilitator superfamily (MFS) profile domain-containing protein
JI435_109480	QRD05024.1	9014.490454	1.244728614	0.319830063	3.891843697	9.95E-05	0.000470088	4650	1	GO:0055085|GO:0005524|GO:0016887|GO:0042626|GO:0016020	ABC transporter domain-containing protein
JI435_100200	QRD03250.1	7574.873175	1.23147121	0.489590317	2.515309572	0.011892791	0.03077199	3255	1	GO:0006812|GO:0006814|GO:0055085|GO:0015299|GO:0015385|GO:0016020	Na(+)/H(+) antiporter
JI435_425750	QRC90621.1	415.5741375	1.229855561	0.334285287	3.679059799	0.000234095	0.001006835	1716	1	GO:0055085|GO:0016020	Sodium/calcium exchanger membrane region domain-containing protein
JI435_117650	QRD06385.1	11790.51552	1.217177027	0.454310637	2.679173519	0.007380414	0.020606028	1845	1	GO:0055085|GO:0022857	Major facilitator superfamily (MFS) profile domain-containing protein
JI435_011430	QRC96181.1	1152.4612	1.211383412	0.353054705	3.431149317	0.00060103	0.002316137	1678	1	GO:0055085|GO:0022857|GO:0016020	Major facilitator superfamily (MFS) profile domain-containing protein
JI435_143010	QRC99374.1	17497.61749	1.19485538	0.334207863	3.575186319	0.000349979	0.001436576	1884	1	GO:0055085|GO:0022857|GO:0016020	Xanthine/uracil permease
JI435_015650	QRC96663.1	1630.331825	1.190169307	0.331078001	3.594830539	0.000324603	0.001345405	1939	1	GO:0055085|GO:0022857	Major facilitator superfamily (MFS) profile domain-containing protein
JI435_023860	QRC92243.1	6224.184424	1.152874204	0.316969763	3.637174071	0.000275646	0.001160592	1440	1	GO:0006812|GO:0055085|GO:0008324|GO:0016020	Cation efflux protein cytoplasmic domain-containing protein
JI435_130880	QRD07525.1	1095.047564	1.126333626	0.194028627	5.804986824	6.44E-09	6.82E-08	1723	1	GO:0055085|GO:0022857	Major facilitator superfamily (MFS) profile domain-containing protein
JI435_029010	QRC95189.1	299.5684433	1.125342786	0.37712407	2.984012093	0.002844955	0.009093037	1630	1	GO:0055085|GO:0022857	Major facilitator superfamily (MFS) profile domain-containing protein
JI435_149020	QRC94752.1	1668.877363	1.106547117	0.340970028	3.245291446	0.001173305	0.00420954	1705	1	GO:0006865|GO:0055085|GO:0022857|GO:0016020	GABA permease
JI435_049230	QRD01947.1	15896.02755	1.095753013	0.209094763	5.240461283	1.60E-07	1.34E-06	1276	1	GO:0055085|GO:0098656|GO:0008308|GO:0005741	Mitochondrial outer membrane protein porin
JI435_112380	QRD05344.1	88.23280021	1.07611709	0.434577986	2.476234699	0.013277626	0.033697585	1965	1	GO:0055085|GO:0022857	Major facilitator superfamily (MFS) profile domain-containing protein
JI435_017350	QRC96847.1	992.2773321	1.054070349	0.420903321	2.504305139	0.012269217	0.031541996	1712	1	GO:0055085|GO:0022857	Major facilitator superfamily (MFS) profile domain-containing protein
JI435_040880	QRC97981.1	403.1145232	1.050179249	0.285473674	3.678725378	0.000234402	0.001007901	1739	1	GO:0055085|GO:0022857|GO:0016020	Uncharacterized protein
JI435_091280	QRD00571.1	10294.07882	1.045627829	0.197041513	5.306637243	1.12E-07	9.62E-07	2333	1	GO:0006812|GO:0030007|GO:0055085|GO:0071805|GO:0008324|GO:0015079|GO:0005886|GO:0016020	Potassium transport protein
JI435_108160	QRD04904.1	2517.037222	1.031172552	0.310997736	3.315691507	0.000914167	0.003366462	1596	1	GO:0055085|GO:0022857	Major facilitator superfamily (MFS) profile domain-containing protein
JI435_128480	QRD04111.1	10980.26976	1.029873547	0.334642799	3.077530874	0.002087232	0.006936774	3200	1	GO:0006821|GO:0055085|GO:0005247|GO:0016020	Chloride channel protein
JI435_125070	QRD07321.1	17423.81454	1.029583601	0.170264376	6.046970152	1.48E-09	1.71E-08	1632	1	GO:0055085|GO:0005347	Mitochondrial 2-oxoglutarate/malate carrier protein
