## Supplementary data S3 for "The Velvet transcription factor PnVeA regulates necrotrophic effectors and secondary metabolism in the wheat pathogen *Parastagonospora nodorum*"

	X	protein_id	baseMean	log2FoldChange	lfcSE	stat	pvalue	padj	width	diffExp	GOIDs_list	Function (UniProt)
10445	JI435_094410	QRD00920.1	206.7409466	-10.11838783	1.246589505	-8.11685626	4.78E-16	1.18E-14	1143	1	GO:0005975|GO:0004553	GH16 domain-containing protein
12135	JI435_114010	QRD02658.1	9037.183463	-5.790075073	0.198150275	-29.22062605	1.06E-187	3.61E-184	1474	1	GO:0005975|GO:0004553|GO:0030248|GO:0005576	Beta-xylanase
15876	JI435_134980	QRD06596.1	4218.778037	-3.846595666	0.325797809	-11.80669592	3.60E-32	2.82E-30	2752	1	GO:0005975|GO:0004553	Fibronectin type III-like domain-containing protein
4147	JI435_075820	QRC94339.1	1837.430292	-3.797939904	0.263118366	-14.43433983	3.15E-47	5.40E-45	1536	1	GO:0005975|GO:0004553	GH16 domain-containing protein
13191	JI435_163660	QRD03755.1	710.2087717	-3.679763631	0.205494435	-17.90687726	1.04E-71	4.22E-69	2646	1	GO:0005975|GO:0004553	Beta-galactosidase
12983	JI435_103140	QRD03541.1	3055.669342	-3.566084675	0.288592493	-12.35681718	4.48E-35	4.30E-33	1240	1	GO:0005975|GO:0004553	GH16 domain-containing protein
11283	JI435_144740	QRD01780.1	7702.603584	-3.353093794	0.531099058	-6.313499799	2.73E-10	3.48E-09	1406	1	GO:0005975|GO:0004553|GO:0008061	chitinase
6619	JI435_017760	QRC96891.1	4654.215353	-3.26504884	0.460434985	-7.091226666	1.33E-12	2.26E-11	1155	1	GO:0005975|GO:0004553	Beta-xylanase
1409	JI435_009680	QRC91459.1	544.159356	-3.203141561	0.283348448	-11.30460244	1.25E-29	7.99E-28	1291	1	GO:0005975|GO:0004553	GH16 domain-containing protein
11039	JI435_121750	QRD01530.1	598.5161239	-3.141358082	0.29490557	-10.6520812	1.71E-26	9.38E-25	1146	1	GO:0005975|GO:0004553	GH16 domain-containing protein
12302	JI435_115540	QRD02828.1	3479.914546	-2.755597922	0.404336071	-6.815117715	9.42E-12	1.45E-10	1182	1	GO:0005975|GO:0004553	GH16 domain-containing protein
331	JI435_097610	QRC90361.1	2725.014653	-2.649303252	0.401901716	-6.591918243	4.34E-11	6.16E-10	1638	1	GO:0005975|GO:0004553	Beta-xylosidase C-terminal Concanavalin A
140	JI435_095700	QRC90165.1	5698.294301	-2.57972047	0.180406076	-14.299521	2.20E-46	3.67E-44	1938	1	GO:0005975|GO:0004553|GO:0004563	Hydrolysis of terminal non-reducing N-acetyl-D-hexosamine residues in N-acetyl-beta-D-hexosaminides
11190	JI435_145690	QRD01685.1	719.1488259	-2.566100314	0.233977347	-10.96730238	5.49E-28	3.20E-26	1425	1	GO:0005975|GO:0004553	Glycoside hydrolase family 17 protein
3014	JI435_302570	QRC93152.1	796.4533106	-2.55598676	0.317500205	-8.050346804	8.26E-16	1.98E-14	1492	1	GO:0005975|GO:0004553|GO:0030246	CBM6 domain-containing protein
7720	JI435_302950	QRC98048.1	3405.667128	-2.536660614	0.57351187	-4.423030709	9.73E-06	5.77E-05	2838	1	GO:0005975|GO:0004553	xylan 1,4-beta-xylosidase
6323	JI435_014890	QRC96585.1	2433.467911	-2.492431451	0.39976351	-6.234764771	4.52E-10	5.62E-09	2244	1	GO:0005975|GO:0004553	Uncharacterized protein
7442	JI435_084760	QRC97764.1	827.9582799	-2.463601302	0.402898109	-6.114700583	9.67E-10	1.15E-08	4284	1	GO:0005975|GO:0004553|GO:0008061	chitinase
16203	JI435_126470	QRD06948.1	507.5462108	-2.429055198	0.215032992	-11.29619775	1.37E-29	8.76E-28	1321	1	GO:0005975|GO:0004553	Glycoside hydrolase family 5 domain-containing protein
9737	JI435_070690	QRD00169.1	1252.084082	-2.388217791	0.18833699	-12.68055626	7.58E-37	7.86E-35	3301	1	GO:0005975|GO:0004553	Beta-galactosidase
15800	JI435_118810	QRD06515.1	11597.06174	-2.247206939	0.32873101	-6.836005332	8.14E-12	1.26E-10	3019	1	GO:0005975|GO:0004553	Fibronectin type III-like domain-containing protein
13837	JI435_104030	QRD04432.1	4146.89765	-2.129672635	0.250893374	-8.488357422	2.10E-17	5.94E-16	3362	1	GO:0005975|GO:0003824|GO:0004553|GO:0030246	Alpha-glucosidase
1312	JI435_008650	QRC91362.1	2931.20506	-2.115069968	0.248827673	-8.500139631	1.89E-17	5.41E-16	3108	1	GO:0005975|GO:0004553|GO:0008061	chitinase
15542	JI435_147990	QRD06237.1	272.7617173	-2.036659288	0.400608368	-5.083915992	3.70E-07	2.94E-06	1767	1	GO:0005975|GO:0003824|GO:0004553	Alpha-galactosidase
710	JI435_002630	QRC90746.1	509.0166708	-1.646288392	0.314097894	-5.241322612	1.59E-07	1.34E-06	2841	1	GO:0005975|GO:0004553	chitinase
6627	JI435_301130	QRC96900.1	116.2288721	-1.60378085	0.38730807	-4.140840259	3.46E-05	0.000182245	1014	1	GO:0005975|GO:0004553	GH16 domain-containing protein
217	JI435_096500	QRC90244.1	485.1235953	-1.60271885	0.459432143	-3.488477837	0.000485779	0.001924332	666	1	GO:0005975|GO:0004553	Endohydrolysis of (1->4)-beta-D-xylosidic linkages in xylans
12535	JI435_141550	QRD03071.1	15897.16301	-1.557101241	0.214294504	-7.266174392	3.70E-13	6.76E-12	1560	1	GO:0005975|GO:0004553	GH16 domain-containing protein
14221	JI435_107590	QRD04836.1	1160.395076	-1.537500922	0.583573346	-2.634631844	0.008422859	0.022958668	777	1	GO:0005975|GO:0004553	Endo-1,4-beta-xylanase
8797	JI435_065130	QRC99180.1	90.70134854	-1.517533755	0.332901558	-4.558506011	5.15E-06	3.25E-05	1526	1	GO:0005975|GO:0004553	Glycoside hydrolase family 5 domain-containing protein
10967	JI435_121180	QRD01458.1	5121.604747	-1.513848317	0.438458998	-3.452656521	0.000555095	0.002163218	1836	1	GO:0005975|GO:0004553|GO:0004563	Beta-hexosaminidase
13169	JI435_159780	QRD03733.1	2588.246824	-1.511454497	0.299836715	-5.040925349	4.63E-07	3.62E-06	2911	1	GO:0005975|GO:0003824|GO:0004553|GO:0030246	Probable alpha/beta-glucosidase agdC
8901	JI435_066200	QRC99290.1	6992.507487	-1.506762264	0.272550386	-5.52838059	3.23E-08	3.05E-07	2882	1	GO:0005975|GO:0003824|GO:0004553|GO:0030246	Probable alpha/beta-glucosidase agdC
14495	JI435_110430	QRD05128.1	51.89094286	-1.377361787	0.396454758	-3.474196637	0.000512385	0.002017977	1530	1	GO:0005975|GO:0004553	Glucanase
8690	JI435_064090	QRC99063.1	78.02154429	-1.374323152	0.2927353	-4.69476402	2.67E-06	1.78E-05	1662	1	GO:0005975|GO:0030245|GO:0004553|GO:0030248|GO:0005576	Glucanase
12078	JI435_113560	QRD02600.1	3045.836879	-1.322576889	0.345746464	-3.825279576	0.000130624	0.000597147	3024	1	GO:0005975|GO:0003824|GO:0004553|GO:0030246	alpha-glucosidase
5848	JI435_057290	QRC96094.1	2136.043289	-1.309143957	0.320996599	-4.078373293	4.54E-05	0.000233501	2257	1	GO:0005975|GO:0004553	Glycoside hydrolase family 2 protein
14207	JI435_107490	QRD04822.1	1095.488947	-1.261167773	0.311737084	-4.045613561	5.22E-05	0.000264052	2238	1	GO:0005975|GO:0004553|GO:0004563	beta-N-acetylhexosaminidase
8044	JI435_044510	QRC98384.1	566.0302644	-1.183958106	0.24942287	-4.746790486	2.07E-06	1.42E-05	1727	1	GO:0005975|GO:0004553	GH16 domain-containing protein
12403	JI435_142690	QRD02934.1	1465.406024	-1.174217037	0.500335935	-2.346857292	0.018932505	0.045309059	1482	1	GO:0005975|GO:0004553	Glycoside hydrolase family 5 domain-containing protein
6788	JI435_140400	QRC97066.1	98.2740806	-1.166792045	0.475163385	-2.455559672	0.01406654	0.035287738	737	1	GO:0005975|GO:0004553	Endo-1,4-beta-xylanase
15147	JI435_060730	QRD05801.1	1535.866744	-1.151204016	0.210205903	-5.476554168	4.34E-08	4.02E-07	1336	1	GO:0005975|GO:0003824|GO:0004553	Alpha-galactosidase
13197	JI435_163690	QRD03761.1	1899.055019	-1.139397113	0.47548671	-2.396275411	0.01656264	0.04041674	2553	1	GO:0005975|GO:0003824|GO:0004553|GO:0030246	Glycoside hydrolase family 31 N-terminal domain-containing protein
12570	JI435_141290	QRD03107.1	927.919191	-1.090353301	0.389969904	-2.795993462	0.005174045	0.01525482	1558	1	GO:0005975|GO:0004553	Galactan 1,3-beta-galactosidase
14790	JI435_154900	QRD05433.1	1257.986586	-1.054442076	0.246689097	-4.274376493	1.92E-05	0.000106488	2628	1	GO:0005975|GO:0004553	Exo-1,4-beta-D-glucosaminidase
11120	JI435_122470	QRD01612.1	1111.884337	-1.014170685	0.277195858	-3.658679071	0.000253519	0.001079724	1934	1	GO:0005975|GO:0004553|GO:0008061	chitinase
